# Investigating Combined Hypoxia and Stemness Indices for Prognostic Transcripts in Gastric Cancer: Machine Learning and Network Analysis Approaches

**DOI:** 10.1101/2024.06.26.600775

**Authors:** Sharareh Mahmoudian-Hamedani, Maryam Lotfi-Shahreza, Parvaneh Nikpour

**Author notes:** Correspondence: Parvaneh Nikpour (PhD), Department of Genetics and Molecular Biology, Faculty of Medicine, Isfahan University of Medical Sciences, Isfahan, Iran. and.

## Abstract

**Introduction:** Gastric cancer (GC) is among the deadliest malignancies globally, characterized by hypoxia-driven pathways that promote cancer progression, including mechanisms associated with stemness facilitating invasion and metastasis. This study aimed to develop a prognostic decision tree using genes implicated in hypoxia and stemness pathways to predict outcomes in GC patients.

**Material and Methods:** GC RNA-seq data from The Cancer Genome Atlas (TCGA) were utilized to compute hypoxia and stemness scores via Gene Set Variation Analysis (GSVA) and mRNA expression-based stemness index (mRNAsi). Hierarchical clustering based on these scores identified clusters with distinct survival outcomes, and differentially expressed genes (DEGs) between these clusters were identified. Weighted Gene Co-expression Network Analysis (WGCNA) was employed to identify modules and hub genes associated with clinical traits. Hub genes overlapping with DEGs were extracted, followed by functional enrichment, protein-protein interaction (PPI) network analysis, and survival analysis of shared genes. A prognostic decision tree was constructed using survival-associated genes.

**Results:** Hierarchical clustering identified six clusters among 375 TCGA GC patients, showing significant differences in survival outcomes between cluster 1 (with low hypoxia and high stemness) and cluster 4 (high hypoxia and stemness). Validation in the GSE62254 dataset corroborated these findings. WGCNA revealed modules correlating with clinical traits and survival. Functional enrichment highlighted pathways such as cell adhesion and calcium signaling. The decision tree based on survival-related genes including *AKAP6*, *GLRB*, *LINC00578*, *LINC00968*, *MIR145*, *NBEA*, *NEGR1* and *RUNX1T1* and achieved an area under the curve (AUC) of 0.81 (training) and 0.67 (test), demonstrating the utility of combined scores in patient stratification.

**Conclusion:** This study introduces a novel hypoxia-stemness-based prognostic decision tree for GC. The identified genes show promise as prognostic biomarkers for GC, warranting further validation in clinical settings.
