## Supplementary material for "Investigating Combined Hypoxia and Stemness Indices for Prognostic Transcripts in Gastric Cancer: Machine Learning and Network Analysis Approaches": Suppl. File 1

### Sheet: Sheet1
Article title	Investigating Combined Hypoxia and Stemness Indices for Prognostic Transcripts in Gastric Cancer: Machine Learning and Network Analysis Approaches
Journal name
Author names	Sharareh Mahmoudian-Hamedani, Maryam Lotfi-Shahreza, Parvaneh Nikpour
Affiliation of corresponding author	Department of Genetics and Molecular Biology, Faculty of Medicine, Isfahan University of Medical Sciences, Isfahan, Iran
	Department of Psychiatry and Neurochemistry, Institute of Neuroscience and Physiology, Sahlgrenska Academy at University of Gothenburg, Gothenburg, Sweden
Email	pnikpour@med.mui.ac.ir
	parvaneh.nikpour@gu.se
Suppl. Table 1	Suvival-related shared genes
RNAs	HR	P.value	95% CI	log2FC
PDZRN4	1.2401	0.04	1.009 1.524	3.58679
AGTR1	1.3028	0.013	1.057 1.606	3.47934
FAT3	1.3045	0.012	1.059 1.607	3.45791
MYLK	1.2499	0.035	1.017 1.537	3.15011
KCNMA1	1.2354	0.04	1.006 1.518	2.98412
CRYAB	1.2708	0.024	1.033 1.564	2.96709
PLN	1.2861	0.017	1.045 1.582	2.89968
LINC00702	1.2651	0.026	1.029 1.555	2.81274
CNTN1	1.2473	0.035	1.015 1.532	2.79363
CARMN	1.2659	0.025	1.029 1.557	2.79213
ADGRB3	1.2906	0.016	1.049 1.587	2.76033
NRXN3	1.2453	0.037	1.014 1.529	2.7143
MIR145	1.2619	0.028	1.026 1.553	2.6311
POPDC2	1.2932	0.015	1.051 1.591	2.59004
PDLIM3	1.3066	0.011	1.063 1.606	2.58703
GAP43	1.2903	0.017	1.046 1.591	2.56691
AKAP6	1.3058	0.011	1.063 1.605	2.56435
PCDH9	1.3092	0.011	1.064 1.611	2.47416
LINC00968	1.2754	0.023	1.034 1.573	2.43641
KLHL4	1.2951	0.014	1.054 1.592	2.41882
MIR100HG	1.3117	0.01	1.067 1.613	2.39801
NEGR1	1.2665	0.025	1.029 1.559	2.37957
DPYSL3	1.2657	0.025	1.03 1.556	2.35876
PPP1R3C	1.2415	0.041	1.009 1.527	2.27356
LINC00578	1.3212	0.009	1.073 1.627	2.26583
CFL2	1.3536	0.004	1.1 1.665	2.26381
FERMT2	1.3632	0.003	1.108 1.678	2.2591
ADAMTS9-AS2	1.2778	0.019	1.04 1.57	2.25412
TRPC4	1.2452	0.036	1.013 1.53	2.21968
NRK	1.2442	0.038	1.013 1.529	2.18015
MAP1B	1.2707	0.024	1.032 1.564	2.16003
ZNF385D	1.2598	0.028	1.024 1.55	2.15608
PHLDB2	1.4016	0.001	1.139 1.725	2.12317
KCNE4	1.242	0.041	1.01 1.528	2.11774
EFEMP1	1.2356	0.045	1.006 1.518	2.01377
DGKI	1.261	0.028	1.027 1.549	1.99858
CRTAC1	1.2709	0.023	1.034 1.562	1.90076
GLRB	1.2795	0.019	1.042 1.571	1.89625
OMD	1.2579	0.029	1.024 1.545	1.87665
RNF165	1.2377	0.045	1.005 1.524	1.85736
GFRA2	1.288	0.017	1.047 1.584	1.81997
SCARF2	0.7989	0.033	0.6502 0.9816	1.73724
CACNB2	1.3648	0.003	1.11 1.678	1.7293
ZEB1	1.2401	0.041	1.009 1.524	1.70694
ZDHHC15	1.3067	0.011	1.063 1.606	1.69807
PRKD1	1.317	0.009	1.072 1.618	1.69391
PTPN5	1.2478	0.037	1.013 1.537	1.68472
RUNX1T1	1.2395	0.042	1.008 1.524	1.68201
MPPED2	1.2465	0.038	1.013 1.534	1.67916
CDC42EP3	1.2543	0.03	1.021 1.54	1.65502
TRPC1	1.3125	0.01	1.067 1.614	1.64568
MAGI2-AS3	1.2361	0.044	1.006 1.519	1.64517
THSD7B	1.2647	0.025	1.03 1.553	1.64187
FLRT2	1.2508	0.033	1.018 1.537	1.63808
LPP	1.3396	0.005	1.088 1.649	1.63057
FBLN5	1.2389	0.042	1.008 1.523	1.63023
MAPK10	1.242	0.039	1.011 1.526	1.60127
SSBP2	1.2489	0.036	1.016 1.536	1.58266
MIR99AHG	1.3042	0.012	1.061 1.603	1.57456
LTBP1	1.2569	0.03	1.022 1.545	1.56664
RBMS3	1.3618	0.004	1.106 1.677	1.53552
NBEA	1.2729	0.022	1.036 1.565	1.53391
